# Chromosome-level genomics and historical museum collections reveal new insights into the population structure and chromosome evolution of waterbuck

**DOI:** 10.1101/2025.03.19.644014

**Authors:** Corey Kirkland, Xi Wang, Carla Canedo-Ribeiro, Lucía Álvarez-González, David Weisz, Alexandria Mena, Judy St Leger, Olga Dudchenko, Erez Lieberman Aiden, Aurora Ruiz-Herrera, Rasmus Heller, Tony King, Marta Farré

**Affiliations:** School of Natural Sciences, University of Kent, Canterbury, UK; Department of Biology, University of Copenhagen, Copenhagen, Denmark; Departament de Biologia Cellular, Fisiologia i Immunologia, Universitat Autònoma de Barcelona, Cerdanyola del Vallès, Spain; Institut de Biotecnologia i Biomedicina, Universitat Autònoma de Barcelona, Cerdanyola del Vallès, Spain; The Center for Genome Architecture, Baylor College of Medicine, Houston, USA; SeaWorld San Diego, San Diego, CA, USA; Cornell University College of Veterinary Medicine, Ithaca, NY, USA; The Center for Theoretical Biological Physics, Rice University, Houston, USA; The Aspinall Foundation, Port Lympne Reserve, Kent, UK; Durrell Institute of Conservation and Ecology (DICE), University of Kent, Canterbury, UK

**Keywords:** genome assembly, population genomics, historical DNA, chromosome evolution, Robertsonian fusions

## Abstract

Advances in the sequencing and assembly of chromosome-level genome assemblies has enabled the study of non-model animals, providing further insights into the evolution of genomes and chromosomes. Here, we present the waterbuck (*Kobus ellipsiprymnus*) as an emerging model antelope for studying population dynamics and chromosome evolution. Antelope evolutionary history has been shaped by Robertsonian (Rb) fusions, with waterbuck also showing variation in karyotype due to two polymorphic Rb fusions. These polymorphisms are variable between and within the two recognised subspecies, the common and defassa waterbuck. To provide new insights into waterbuck evolution, we firstly assembled a chromosome-level genome assembly for the defassa subspecies using PacBio HiFi and Hi-C sequencing. We then utilised museum collections to carry out whole genome sequencing (WGS) of 24 historical waterbuck skins from both subspecies. Combined with a previous WGS dataset (n = 119), this represents the largest study of waterbuck populations to date. We found novel population structure and gene flow between waterbuck populations and regions across the genome with high genomic differentiation between the two subspecies. Several of these regions were found around the centromeres of fixed and polymorphic Rb fusions, exhibiting signatures of low recombination and local population structure. Interestingly, these regions contain genes involved in development, fertility, and recombination. Our results highlight the importance of assembling genomes to the chromosome-level, the utility and value of historical collections in sampling a wide-ranging species to uncover fine-scale population structure, and the potential impacts of Rb fusions on genomic differentiation and the recombination landscape.
