## Supplementary Table S1 for "Chromosome-level genomics and historical museum collections reveal new insights into the population structure and chromosome evolution of waterbuck"

### Sheet: Sheet1
Before Curation (DNA Zoo)	Size (bp)	After Curation	Reorientated?
HiC_scaffold_1	224392242	KEL1	N
HiC_scaffold_2	197800822	KEL2	Y
HiC_scaffold_3	183868402	KEL3	N
HiC_scaffold_4	124412615	KEL4	N
HiC_scaffold_5	122906609	KEL5	N
HiC_scaffold_25	120449952	KEL6	Y
HiC_scaffold_6	115378235	KEL7	N
HiC_scaffold_24	108576873	KEL8	Y
HiC_scaffold_23	107344814	KEL9	Y
HiC_scaffold_7	105395809	KEL10	N
HiC_scaffold_8	98446286	KEL11	N
HiC_scaffold_9	96839935	KEL12	N
HiC_scaffold_10	93141722	KEL13	Y
HiC_scaffold_11	90291058	KEL14	N
HiC_scaffold_12	83106378	KEL15	Y
HiC_scaffold_13	81989244	KEL16	N
HiC_scaffold_26	75501084	KEL17	N
HiC_scaffold_14	73691448	KEL18	N
HiC_scaffold_15	70443932	KEL19	Y
HiC_scaffold_16	64013170	KEL20	Y
HiC_scaffold_17	63006212	KEL21	Y
HiC_scaffold_18	53227197	KEL22	N
HiC_scaffold_19	53015818	KEL23	Y
HiC_scaffold_20	52569133	KEL24	N
HiC_scaffold_21	48126938	KEL25	N
HiC_scaffold_22	46130729	KEL26	N
HiC_scaffold_27	148333903	KELX	N
