## Supplementary Table S3 for "Chromosome-level genomics and historical museum collections reveal new insights into the population structure and chromosome evolution of waterbuck"

### Sheet: Sheet1
Class/Family	Length (bp)	%
SINEs	305882625	9.69731
SINE/tRNA	200532122	6.357
SINE/MIR	55849322	1.77058
SINE/Core-RTE	49351161	1.56457
LINEs	765195990	24.2588
LINE/L1	346414515	10.982
LINE/L2	62582782	1.98404
LINE/RTE-BovB	347653427	11.0216
LINE/RTE-X	1678818	0.0532231
LINE/CR1	6740296	0.213686
LTR Elements	124171252	3.93657
LTR/ERV1	34934861	1.108
LTR/ERVK	17841991	0.56564
LTR/ERVL	67582681	2.143
DNA Elements	60187108	1.9081
DNA/hAT	44505333	1.411
DNA/TcMar	14371705	0.456
Satellites/Centromere	449248494	14.2424
Simple Repeats	24560056	0.778621
Low Complexity	4273955	0.135496
Total Masked	1728574685	54.8005
Total Annotated	1735188903	55.0102
