## Supplementary Table S4 for "Chromosome-level genomics and historical museum collections reveal new insights into the population structure and chromosome evolution of waterbuck"

### Sheet: Sheet1
WGS_ID	Sample_ID	Species	Subspecies	Species_Common_Name	Subspecies_Common_Name	Country	Population	Documented_Sex	Sample_Type	Reference	Long	Lat	Collection_Date	Museum	Total_Sequences_Millions	Average_Coverage_WB
392	392	Kobus ellipsiprymnus	ellipsiprymnus	Waterbuck	Common	Kenya	Samburu	M	Modern	Wang et al. 2024	37.5438	0.6214		NA	63.2	3.91017
393	393	Kobus ellipsiprymnus	ellipsiprymnus	Waterbuck	Common	Kenya	Samburu		Modern	Wang et al. 2024	37.5438	0.6214		NA	63.2	3.9362
394	394	Kobus ellipsiprymnus	ellipsiprymnus	Waterbuck	Common	Kenya	Samburu	M	Modern	Wang et al. 2024	37.5438	0.6214		NA	69.1	4.28639
395	395	Kobus ellipsiprymnus	ellipsiprymnus	Waterbuck	Common	Kenya	Samburu	F	Modern	Wang et al. 2024	37.5438	0.6214		NA	67	4.12902
396	396	Kobus ellipsiprymnus	ellipsiprymnus	Waterbuck	Common	Kenya	Samburu	F	Modern	Wang et al. 2024	37.5438	0.6214		NA	58.2	3.61364
398	398	Kobus ellipsiprymnus	ellipsiprymnus	Waterbuck	Common	Kenya	Samburu	F	Modern	Wang et al. 2024	37.5438	0.6214		NA	72.2	4.55353
399	399	Kobus ellipsiprymnus	ellipsiprymnus	Waterbuck	Common	Kenya	Samburu	F	Modern	Wang et al. 2024	37.5438	0.6214		NA	74.1	4.63733
400	400	Kobus ellipsiprymnus	ellipsiprymnus	Waterbuck	Common	Kenya	Samburu	M	Modern	Wang et al. 2024	37.5438	0.6214		NA	82.7	5.20015
401	401	Kobus ellipsiprymnus	ellipsiprymnus	Waterbuck	Common	Kenya	Samburu		Modern	Wang et al. 2024	37.5438	0.6214		NA	80.7	5.0078
403	403	Kobus ellipsiprymnus	ellipsiprymnus	Waterbuck	Common	Kenya	Samburu		Modern	Wang et al. 2024	37.5438	0.6214		NA	67.6	4.22227
404	404	Kobus ellipsiprymnus	ellipsiprymnus	Waterbuck	Common	Kenya	Samburu	M	Modern	Wang et al. 2024	37.5438	0.6214		NA	84.8	5.31779
407	407	Kobus ellipsiprymnus	ellipsiprymnus	Waterbuck	Common	Kenya	Samburu	F	Modern	Wang et al. 2024	37.5438	0.6214		NA	66	4.12978
408	408	Kobus ellipsiprymnus	ellipsiprymnus	Waterbuck	Common	Kenya	Samburu	F	Modern	Wang et al. 2024	37.5438	0.6214		NA	58.5	3.62801
409	409	Kobus ellipsiprymnus	ellipsiprymnus	Waterbuck	Common	Kenya	Samburu	F	Modern	Wang et al. 2024	37.5438	0.6214		NA	58.2	3.60791
412	412	Kobus ellipsiprymnus	ellipsiprymnus	Waterbuck	Common	Kenya	Samburu	F	Modern	Wang et al. 2024	37.5438	0.6214		NA	66.8	4.05953
414	414	Kobus ellipsiprymnus	ellipsiprymnus	Waterbuck	Common	Kenya	Samburu	F	Modern	Wang et al. 2024	37.5438	0.6214		NA	62.6	3.81148
415	415	Kobus ellipsiprymnus	ellipsiprymnus	Waterbuck	Common	Kenya	Samburu	M	Modern	Wang et al. 2024	37.5438	0.6214		NA	59.1	3.54243
416	416	Kobus ellipsiprymnus	ellipsiprymnus	Waterbuck	Common	Kenya	Nairobi	F	Modern	Wang et al. 2024	36.8351	-1.3553		NA	43.6	3.6377
417	417	Kobus ellipsiprymnus	ellipsiprymnus	Waterbuck	Common	Kenya	Nairobi	F	Modern	Wang et al. 2024	36.8351	-1.3553		NA	42.4	3.17742
420	420	Kobus ellipsiprymnus	ellipsiprymnus	Waterbuck	Common	Kenya	Nairobi	F	Modern	Wang et al. 2024	36.8351	-1.3553		NA	45.2	4.19897
421	421	Kobus ellipsiprymnus	ellipsiprymnus	Waterbuck	Common	Kenya	Nairobi	F	Modern	Wang et al. 2024	36.8351	-1.3553		NA	59.9	4.51896
427	427	Kobus ellipsiprymnus	ellipsiprymnus	Waterbuck	Common	Kenya	Nairobi	F	Modern	Wang et al. 2024	36.8351	-1.3553		NA	42.7	3.28051
428	428	Kobus ellipsiprymnus	ellipsiprymnus	Waterbuck	Common	Kenya	Nairobi		Modern	Wang et al. 2024	36.8351	-1.3553		NA	40.6	3.34483
429	429	Kobus ellipsiprymnus	ellipsiprymnus	Waterbuck	Common	Kenya	Nairobi		Modern	Wang et al. 2024	36.8351	-1.3553		NA	33	3.11049
433	433	Kobus ellipsiprymnus	ellipsiprymnus	Waterbuck	Common	Kenya	Nairobi	M	Modern	Wang et al. 2024	36.8351	-1.3553		NA	41.7	3.35279
434	434	Kobus ellipsiprymnus	ellipsiprymnus	Waterbuck	Common	Kenya	Nairobi	F	Modern	Wang et al. 2024	36.8351	-1.3553		NA	41.5	3.69985
1133	1133	Kobus ellipsiprymnus	defassa	Waterbuck	Defassa	Uganda	QENP	M	Modern	Wang et al. 2024	29.8961	-0.1933		NA	54.4	3.26597
1134	1134	Kobus ellipsiprymnus	defassa	Waterbuck	Defassa	Uganda	QENP	M	Modern	Wang et al. 2024	29.8961	-0.1933		NA	73.6	4.35034
1135	1135	Kobus ellipsiprymnus	defassa	Waterbuck	Defassa	Uganda	QENP	M	Modern	Wang et al. 2024	29.8961	-0.1933		NA	79	4.77074
1136	1136	Kobus ellipsiprymnus	defassa	Waterbuck	Defassa	Uganda	QENP		Modern	Wang et al. 2024	29.8961	-0.1933		NA	66.6	4.04883
1141	1141	Kobus ellipsiprymnus	defassa	Waterbuck	Defassa	Uganda	QENP		Modern	Wang et al. 2024	29.8961	-0.1933		NA	66.8	3.94057
1148	1148	Kobus ellipsiprymnus	defassa	Waterbuck	Defassa	Uganda	QENP		Modern	Wang et al. 2024	29.8961	-0.1933		NA	62.6	3.71288
1150	1150	Kobus ellipsiprymnus	defassa	Waterbuck	Defassa	Uganda	QENP		Modern	Wang et al. 2024	29.8961	-0.1933		NA	72.5	4.38305
1155	1155	Kobus ellipsiprymnus	defassa	Waterbuck	Defassa	Uganda	QENP		Modern	Wang et al. 2024	29.8961	-0.1933		NA	74.5	4.44945
1156	1156	Kobus ellipsiprymnus	defassa	Waterbuck	Defassa	Uganda	QENP		Modern	Wang et al. 2024	29.8961	-0.1933		NA	68.7	3.97812
1157	1157	Kobus ellipsiprymnus	defassa	Waterbuck	Defassa	Uganda	QENP		Modern	Wang et al. 2024	29.8961	-0.1933		NA	78.9	4.81234
1159	1159	Kobus ellipsiprymnus	defassa	Waterbuck	Defassa	Uganda	QENP		Modern	Wang et al. 2024	29.8961	-0.1933		NA	68.7	4.13955
1160	1160	Kobus ellipsiprymnus	defassa	Waterbuck	Defassa	Uganda	QENP	M	Modern	Wang et al. 2024	29.8961	-0.1933		NA	66.2	3.99161
1161	1161	Kobus ellipsiprymnus	defassa	Waterbuck	Defassa	Uganda	QENP		Modern	Wang et al. 2024	29.8961	-0.1933		NA	79.9	4.72329
1162	1162	Kobus ellipsiprymnus	defassa	Waterbuck	Defassa	Uganda	QENP	M	Modern	Wang et al. 2024	29.8961	-0.1933		NA	73.7	4.42398
1164	1164	Kobus ellipsiprymnus	defassa	Waterbuck	Defassa	Uganda	QENP	M	Modern	Wang et al. 2024	29.8961	-0.1933		NA	66.6	4.19196
1195	1195	Kobus ellipsiprymnus	defassa	Waterbuck	Defassa	Uganda	KVNP	M	Modern	Wang et al. 2024	33.7291	3.7404		NA	64.1	3.973
1197	1197	Kobus ellipsiprymnus	defassa	Waterbuck	Defassa	Uganda	KVNP		Modern	Wang et al. 2024	33.7291	3.7404		NA	58.9	3.55521
1199	1199	Kobus ellipsiprymnus	defassa	Waterbuck	Defassa	Uganda	KVNP	M	Modern	Wang et al. 2024	33.7291	3.7404		NA	64	3.898
1200	1200	Kobus ellipsiprymnus	defassa	Waterbuck	Defassa	Uganda	KVNP	M	Modern	Wang et al. 2024	33.7291	3.7404		NA	66.2	4.11541
1201	1201	Kobus ellipsiprymnus	defassa	Waterbuck	Defassa	Uganda	KVNP		Modern	Wang et al. 2024	33.7291	3.7404		NA	63.6	3.84933
1591	1591	Kobus ellipsiprymnus	ellipsiprymnus	Waterbuck	Common	Zimbabwe	Matetsi	M	Modern	Wang et al. 2024	25.9075	-18.3605		NA	57.6	3.55778
1593	1593	Kobus ellipsiprymnus	ellipsiprymnus	Waterbuck	Common	Zimbabwe	Matetsi	M	Modern	Wang et al. 2024	25.9075	-18.3605		NA	62.9	3.9104
1594	1594	Kobus ellipsiprymnus	ellipsiprymnus	Waterbuck	Common	Zimbabwe	Matetsi	M	Modern	Wang et al. 2024	25.9075	-18.3605		NA	59.7	3.57071
1595	1595	Kobus ellipsiprymnus	ellipsiprymnus	Waterbuck	Common	Zimbabwe	Matetsi	M	Modern	Wang et al. 2024	25.9075	-18.3605		NA	66.9	4.27659
1596	1596	Kobus ellipsiprymnus	ellipsiprymnus	Waterbuck	Common	Zimbabwe	Matetsi	M	Modern	Wang et al. 2024	25.9075	-18.3605		NA	61.6	3.85609
1598	1598	Kobus ellipsiprymnus	ellipsiprymnus	Waterbuck	Common	Zimbabwe	Matetsi		Modern	Wang et al. 2024	25.9075	-18.3605		NA	67.2	4.23386
1599	1599	Kobus ellipsiprymnus	ellipsiprymnus	Waterbuck	Common	Zimbabwe	Matetsi		Modern	Wang et al. 2024	25.9075	-18.3605		NA	61.7	3.90708
1600	1600	Kobus ellipsiprymnus	ellipsiprymnus	Waterbuck	Common	Zimbabwe	Matetsi		Modern	Wang et al. 2024	25.9075	-18.3605		NA	62.4	3.77391
1601	1601	Kobus ellipsiprymnus	ellipsiprymnus	Waterbuck	Common	Zimbabwe	Matetsi		Modern	Wang et al. 2024	25.9075	-18.3605		NA	62.2	3.79836
1602	1602	Kobus ellipsiprymnus	ellipsiprymnus	Waterbuck	Common	Zimbabwe	Matetsi	M	Modern	Wang et al. 2024	25.9075	-18.3605		NA	64.3	3.9835
1603	1603	Kobus ellipsiprymnus	ellipsiprymnus	Waterbuck	Common	Zimbabwe	Matetsi	M	Modern	Wang et al. 2024	25.9075	-18.3605		NA	74.5	4.75543
1604	1604	Kobus ellipsiprymnus	ellipsiprymnus	Waterbuck	Common	Zimbabwe	Matetsi	M	Modern	Wang et al. 2024	25.9075	-18.3605		NA	72.1	4.39677
1605	1605	Kobus ellipsiprymnus	ellipsiprymnus	Waterbuck	Common	Zimbabwe	Matetsi	M	Modern	Wang et al. 2024	25.9075	-18.3605		NA	59.9	3.69748
1606	1606	Kobus ellipsiprymnus	ellipsiprymnus	Waterbuck	Common	Zimbabwe	Matetsi	M	Modern	Wang et al. 2024	25.9075	-18.3605		NA	73.5	4.43193
1608	1608	Kobus ellipsiprymnus	ellipsiprymnus	Waterbuck	Common	Zimbabwe	Matetsi	M	Modern	Wang et al. 2024	25.9075	-18.3605		NA	59.6	3.6102
1609	1609	Kobus ellipsiprymnus	ellipsiprymnus	Waterbuck	Common	Zimbabwe	Matetsi	M	Modern	Wang et al. 2024	25.9075	-18.3605		NA	69.4	4.24368
1614	1614	Kobus ellipsiprymnus	ellipsiprymnus	Waterbuck	Common	Zimbabwe	Matetsi	F	Modern	Wang et al. 2024	25.9075	-18.3605		NA	72	4.54789
1615	1615	Kobus ellipsiprymnus	ellipsiprymnus	Waterbuck	Common	Zimbabwe	Matetsi	F	Modern	Wang et al. 2024	25.9075	-18.3605		NA	85.2	5.3147
2147	2147	Kobus ellipsiprymnus	defassa	Waterbuck	Defassa	Zambia	Kafue	F	Modern	Wang et al. 2024	25.9423	-15.9108		NA	42	3.23377
2148	2148	Kobus ellipsiprymnus	defassa	Waterbuck	Defassa	Zambia	Kafue	F	Modern	Wang et al. 2024	25.9423	-15.9108		NA	38.9	2.77386
2151	2151	Kobus ellipsiprymnus	defassa	Waterbuck	Defassa	Zambia	Kafue	M	Modern	Wang et al. 2024	25.9423	-15.9108		NA	46.3	3.44932
2449	2449	Kobus ellipsiprymnus	defassa	Waterbuck	Defassa	Zambia	Kafue	M	Modern	Wang et al. 2024	25.9117	-16.4592		NA	26.3	2.18907
2453	2453	Kobus ellipsiprymnus	defassa	Waterbuck	Defassa	Zambia	Kafue	F	Modern	Wang et al. 2024	25.9117	-16.4592		NA	26.5	2.08318
2464	2464	Kobus ellipsiprymnus	defassa	Waterbuck	Defassa	Zambia	Kafue	M	Modern	Wang et al. 2024	25.9117	-16.4592		NA	59.4	3.73905
2465	2465	Kobus ellipsiprymnus	defassa	Waterbuck	Defassa	Zambia	Kafue		Modern	Wang et al. 2024	25.9117	-16.4592		NA	40.3	3.3733
2476	2476	Kobus ellipsiprymnus	defassa	Waterbuck	Defassa	Zambia	Kafue	F	Modern	Wang et al. 2024	25.8578	-14.393		NA	42.9	3.68015
2530	2530	Kobus ellipsiprymnus	ellipsiprymnus	Waterbuck	Common	Zambia	Luangwa		Modern	Wang et al. 2024	32.1774	-11.8752		NA	42.7	3.24235
2544	2544	Kobus ellipsiprymnus	ellipsiprymnus	Waterbuck	Common	Zambia	Luangwa	M	Modern	Wang et al. 2024	32.1774	-11.8752		NA	30.6	2.63608
2588	2588	Kobus ellipsiprymnus	ellipsiprymnus	Waterbuck	Common	Zambia	Luangwa	M	Modern	Wang et al. 2024	32.1774	-11.8752		NA	34.5	2.74813
2590	2590	Kobus ellipsiprymnus	ellipsiprymnus	Waterbuck	Common	Zambia	Luangwa	M	Modern	Wang et al. 2024	32.1774	-11.8752		NA	26.6	2.08955
2619	2619	Kobus ellipsiprymnus	defassa	Waterbuck	Defassa	Zambia	Kafue	M	Modern	Wang et al. 2024	25.9423	-15.9108		NA	28.8	2.65293
2991	2991	Kobus ellipsiprymnus	defassa	Waterbuck	Defassa	Tanzania	Maswa	F	Modern	Wang et al. 2024	34.6242	-3.0395		NA	74.6	4.52196
2992	2992	Kobus ellipsiprymnus	defassa	Waterbuck	Defassa	Tanzania	Maswa	F	Modern	Wang et al. 2024	34.6242	-3.0395		NA	77.3	4.46592
2993	2993	Kobus ellipsiprymnus	defassa	Waterbuck	Defassa	Tanzania	Ugalla	M	Modern	Wang et al. 2024	31.9217	-5.7695		NA	73.7	4.36839
2994	2994	Kobus ellipsiprymnus	defassa	Waterbuck	Defassa	Tanzania	Ugalla	F	Modern	Wang et al. 2024	31.9217	-5.7695		NA	64.4	3.81966
2995	2995	Kobus ellipsiprymnus	defassa	Waterbuck	Defassa	Tanzania	Ugalla	M	Modern	Wang et al. 2024	31.9217	-5.7695		NA	75.4	4.56938
2996	2996	Kobus ellipsiprymnus	defassa	Waterbuck	Defassa	Tanzania	Ugalla	M	Modern	Wang et al. 2024	31.9217	-5.7695		NA	75.4	4.78685
2998	2998	Kobus ellipsiprymnus	defassa	Waterbuck	Defassa	Tanzania	Ugalla	M	Modern	Wang et al. 2024	31.9217	-5.7695		NA	86.4	5.46787
3430	3430	Kobus ellipsiprymnus	defassa	Waterbuck	Defassa	Tanzania	Ugalla		Modern	Wang et al. 2024	32.4131	-5.7547		NA	89.1	5.63519
3432	3432	Kobus ellipsiprymnus	defassa	Waterbuck	Defassa	Tanzania	Ugalla		Modern	Wang et al. 2024	31.5384	-5.7484		NA	79	4.82549
3434	3434	Kobus ellipsiprymnus	defassa	Waterbuck	Defassa	Tanzania	Ugalla		Modern	Wang et al. 2024	32.4131	-5.7547		NA	66.9	3.68803
4077	4077	Kobus ellipsiprymnus	defassa	Waterbuck	Defassa	Tanzania	Ugalla		Modern	Wang et al. 2024	31.9217	-5.7695		NA	60.3	3.76254
4078	4078	Kobus ellipsiprymnus	defassa	Waterbuck	Defassa	Tanzania	Ugalla		Modern	Wang et al. 2024	31.9217	-5.7695		NA	74.4	4.696
4079	4079	Kobus ellipsiprymnus	defassa	Waterbuck	Defassa	Tanzania	Ugalla		Modern	Wang et al. 2024	31.9217	-5.7695		NA	70.9	4.53601
4080	4080	Kobus ellipsiprymnus	defassa	Waterbuck	Defassa	Tanzania	Ugalla		Modern	Wang et al. 2024	31.9217	-5.7695		NA	74.8	4.726
4513	4513	Kobus ellipsiprymnus	defassa	Waterbuck	Defassa	Tanzania	Maswa		Modern	Wang et al. 2024	34.6242	-3.0395		NA	78.6	4.36776
4571	4571	Kobus ellipsiprymnus	defassa	Waterbuck	Defassa	Zambia	Kafue		Modern	Wang et al. 2024	25.1751	-16.7647		NA	45.7	3.53349
4572	4572	Kobus ellipsiprymnus	defassa	Waterbuck	Defassa	Zambia	Kafue		Modern	Wang et al. 2024	25.1751	-16.7647		NA	48.4	3.9286
4573	4573	Kobus ellipsiprymnus	defassa	Waterbuck	Defassa	Zambia	Kafue		Modern	Wang et al. 2024	26.004	-15.9088		NA	40.4	3.38776
5193	5193	Kobus ellipsiprymnus	defassa	Waterbuck	Defassa	Tanzania	Ugalla		Modern	Wang et al. 2024	31.9217	-5.7695		NA	60.5	3.84493
5195	5195	Kobus ellipsiprymnus	defassa	Waterbuck	Defassa	Tanzania	Ugalla		Modern	Wang et al. 2024	31.9217	-5.7695		NA	65.8	4.12148
5196	5196	Kobus ellipsiprymnus	defassa	Waterbuck	Defassa	Tanzania	Ugalla		Modern	Wang et al. 2024	31.9217	-5.7695		NA	68.7	4.24611
5618	5618	Kobus ellipsiprymnus	defassa	Waterbuck	Defassa	Tanzania	Ugalla		Modern	Wang et al. 2024	31.9217	-5.7695		NA	59.7	3.82667
5619	5619	Kobus ellipsiprymnus	defassa	Waterbuck	Defassa	Tanzania	Ugalla		Modern	Wang et al. 2024	31.9217	-5.7695		NA	74.9	4.69598
5622	5622	Kobus ellipsiprymnus	defassa	Waterbuck	Defassa	Tanzania	Ugalla		Modern	Wang et al. 2024	31.9217	-5.7695		NA	78.4	5.04496
5623	5623	Kobus ellipsiprymnus	defassa	Waterbuck	Defassa	Tanzania	Ugalla		Modern	Wang et al. 2024	31.9217	-5.7695		NA	74.2	4.80285
5624	5624	Kobus ellipsiprymnus	defassa	Waterbuck	Defassa	Tanzania	Maswa		Modern	Wang et al. 2024	34.6242	-3.0395		NA	76.8	4.83568
7316	7316	Kobus ellipsiprymnus	defassa	Waterbuck	Defassa	Ghana	Samole		Modern	Wang et al. 2024	-2.2913	8.9426		NA	63.5	3.81141
7317	7317	Kobus ellipsiprymnus	defassa	Waterbuck	Defassa	Ghana	Samole		Modern	Wang et al. 2024	-2.2913	8.9426		NA	71.7	4.39179
7318	7318	Kobus ellipsiprymnus	defassa	Waterbuck	Defassa	Ghana	Samole		Modern	Wang et al. 2024	-1.2046	9.1273		NA	67.4	3.99845
7319	7319	Kobus ellipsiprymnus	defassa	Waterbuck	Defassa	Ghana	Samole		Modern	Wang et al. 2024	-1.7733	9.2733		NA	57.7	3.5575
7320	7320	Kobus ellipsiprymnus	defassa	Waterbuck	Defassa	Ghana	Samole		Modern	Wang et al. 2024	-1.7733	9.2733		NA	78.2	4.91839
7542	7542	Kobus ellipsiprymnus	defassa	Waterbuck	Defassa	Ghana	Samole		Modern	Wang et al. 2024	-2.0025	9.2385		NA	67.7	4.00669
7545	7545	Kobus ellipsiprymnus	defassa	Waterbuck	Defassa	Ghana	Samole		Modern	Wang et al. 2024	-2.0139	9.2031		NA	95.5	5.68437
7546	7546	Kobus ellipsiprymnus	defassa	Waterbuck	Defassa	Ghana	Samole		Modern	Wang et al. 2024	-2.221	9.2274		NA	83.1	4.88007
7592	7592	Kobus ellipsiprymnus	defassa	Waterbuck	Defassa	Ghana	Samole		Modern	Wang et al. 2024	-2.221	9.2274		NA	80.3	4.64452
7598	7598	Kobus ellipsiprymnus	defassa	Waterbuck	Defassa	Ghana	Samole		Modern	Wang et al. 2024	-1.7733	9.2733		NA	62.5	3.97091
7599	7599	Kobus ellipsiprymnus	defassa	Waterbuck	Defassa	Ghana	Samole		Modern	Wang et al. 2024	-1.7733	9.2733		NA	67.3	4.21723
7601	7601	Kobus ellipsiprymnus	defassa	Waterbuck	Defassa	Ghana	Samole		Modern	Wang et al. 2024	-1.8727	9.3439		NA	49.5	2.91143
7605	7605	Kobus ellipsiprymnus	defassa	Waterbuck	Defassa	Ghana	Samole		Modern	Wang et al. 2024	-1.7733	9.2733		NA	125	7.4709
8229	8229	Kobus ellipsiprymnus	defassa	Waterbuck	Defassa	Tanzania	Maswa		Modern	Wang et al. 2024	34.6242	-3.0395		NA	93.9	5.27395
8230	8230	Kobus ellipsiprymnus	defassa	Waterbuck	Defassa	Tanzania	Maswa		Modern	Wang et al. 2024	34.6242	-3.0395		NA	95.1	5.57882
8880	8880	Kobus ellipsiprymnus	defassa	Waterbuck	Defassa	Tanzania	Maswa		Modern	Wang et al. 2024	34.6242	-3.0395		NA	145.2	9.00907
WB_1a_5X	NH.UG.288	Kobus ellipsiprymnus	defassa	Waterbuck	Defassa	Kenya	Kenya	M	Historical	This Paper	34.92	0.75	1902-10-21	Powell Cotton Museum, Kent, UK	61.2339	3.48514
WB_1b_5X	NH.ANG1.82	Kobus ellipsiprymnus	defassa	Waterbuck	Defassa	Angola	Angola	M	Historical	This Paper	15.42	-15	1921-12-14	Powell Cotton Museum, Kent, UK	72.4581	4.86269
WB_1c_5X	NH.ANG1.93	Kobus ellipsiprymnus	defassa	Waterbuck	Defassa	Angola	Angola	M	Historical	This Paper	15.42	-15	1921-12-22	Powell Cotton Museum, Kent, UK	55.8372	3.56612
WB_1d_5X	NH.CAM1.79	Kobus ellipsiprymnus	defassa	Waterbuck	Defassa	Cameroon	Cameroon	F	Historical	This Paper	11.67	4.33	1929-04-28	Powell Cotton Museum, Kent, UK	68.9044	3.59064
WB_1e_5X	NH.CAM2.140	Kobus ellipsiprymnus	defassa	Waterbuck	Defassa	Cameroon	Cameroon	M	Historical	This Paper	14.67	8.67	1931-07-30	Powell Cotton Museum, Kent, UK	62.9727	4.06027
WB_1f_5X	NH.MER35.8	Kobus ellipsiprymnus	defassa	Waterbuck	Defassa	Cameroon	Cameroon	F	Historical	This Paper	13.75	3.75	1935-03-04	Powell Cotton Museum, Kent, UK	62.148	4.01888
WB_1g_5X	NH.MER36.218	Kobus ellipsiprymnus	defassa	Waterbuck	Defassa	Cameroon	Cameroon	M	Historical	This Paper	13.75	4.58	1936-03-09	Powell Cotton Museum, Kent, UK	49.9877	3.40445
WB_1h_5X	NH.NN.103	Kobus ellipsiprymnus	defassa	Waterbuck	Defassa	Chad	Chad	M	Historical	This Paper	18.3	10.75	1925-04-15	Powell Cotton Museum, Kent, UK	62.6701	3.81766
WB_1i_5X	NH.NN.131	Kobus ellipsiprymnus	defassa	Waterbuck	Defassa	Chad	Chad	M	Historical	This Paper	19.22	10.13	1925-05-08	Powell Cotton Museum, Kent, UK	68.6582	4.27292
WB_1j_5X	NH.NN.134	Kobus ellipsiprymnus	defassa	Waterbuck	Defassa	Chad	Chad	M	Historical	This Paper	19.22	10.13	1925-05-08	Powell Cotton Museum, Kent, UK	70.6365	4.29291
WB_1k_5X	NH.CON.454	Kobus ellipsiprymnus	defassa	Waterbuck	Defassa	DRC	DRC-QENP	F	Historical	This Paper	29.67	-0.17	1906-12-04	Powell Cotton Museum, Kent, UK	56.1265	3.70143
WB_1l_5X	NH.ABYS1.147	Kobus ellipsiprymnus	defassa	Waterbuck	Defassa	Ethiopia	Ethiopia	M	Historical	This Paper	37	12.5	1900-05-22	Powell Cotton Museum, Kent, UK	57.4762	3.29538
WB_2a_5X	NH.ANG1.94	Kobus ellipsiprymnus	defassa	Waterbuck	Defassa	Angola	Angola	M	Historical	This Paper	15.42	-15	1921-12-22	Powell Cotton Museum, Kent, UK	63.5794	3.43211
WB_2b_5X	NH.ABYS1.148	Kobus ellipsiprymnus	defassa	Waterbuck	Defassa	Ethiopia	Ethiopia	M	Historical	This Paper	37	12.5	1900-05-22	Powell Cotton Museum, Kent, UK	64.2637	1.58693
WB_2c_5X	NH.GUI.28	Kobus ellipsiprymnus	defassa	Waterbuck	Defassa	Guinea Bissau	Guinea Bissau	M	Historical	This Paper	-13.92	12.17	1911-06-20	Powell Cotton Museum, Kent, UK	50.12	2.6598
WB_2d_5X	NH.GUI.29	Kobus ellipsiprymnus	defassa	Waterbuck	Defassa	Guinea Bissau	Guinea Bissau	M	Historical	This Paper	-13.92	12.17	1911-06-20	Powell Cotton Museum, Kent, UK	56.0923	2.82205
WB_2f_5X	NH.UG.38	Kobus ellipsiprymnus	defassa	Waterbuck	Defassa	Kenya	Kenya	M	Historical	This Paper	37	0.17	1902-03-26	Powell Cotton Museum, Kent, UK	69.4263	4.59557
WB_2g_5X	NH.CON.44	Kobus ellipsiprymnus	defassa	Waterbuck	Defassa	South Sudan	South Sudan	M	Historical	This Paper	31.83	5.42	1905-02-16	Powell Cotton Museum, Kent, UK	52.0689	2.9874
WB_2h_5X	NH.SUD1.15	Kobus ellipsiprymnus	defassa	Waterbuck	Defassa	South Sudan	South Sudan	M	Historical	This Paper	31.82	5.32	1933-02-08	Powell Cotton Museum, Kent, UK	61.8292	3.98612
WB_2i_5X	NH.SOM2.7	Kobus ellipsiprymnus	ellipsiprymnus	Waterbuck	Common	Somalia	Somalia	M	Historical	This Paper	42.7	0	1935-01-31	Powell Cotton Museum, Kent, UK	62.8872	3.98841
WB_2j_5X	NH.SOM2.8 A	Kobus ellipsiprymnus	ellipsiprymnus	Waterbuck	Common	Somalia	Somalia	F	Historical	This Paper	42.7	0	1935-01-31	Powell Cotton Museum, Kent, UK	55.3386	3.39064
WB_2k_5X	NH.TAN.8	Kobus ellipsiprymnus	ellipsiprymnus	Waterbuck	Common	Tanzania	Tanzania	M	Historical	This Paper	36.92	-8.7	1938-12-14	Powell Cotton Museum, Kent, UK	60.5819	3.8016
WB_2l_5X	NH.TAN.9	Kobus ellipsiprymnus	ellipsiprymnus	Waterbuck	Common	Tanzania	Tanzania	F	Historical	This Paper	37.2	-8.55	1938-12-18	Powell Cotton Museum, Kent, UK	60.5983	3.28902
WB_3k_5X	294	Kobus ellipsiprymnus	defassa	Waterbuck	Defassa	DRC	DRC-Congo	F	Historical	This Paper	13	-5		RMCA, Tervuren, Belgium	53.832	1.95217
