## Supplementary Table S5 for "Chromosome-level genomics and historical museum collections reveal new insights into the population structure and chromosome evolution of waterbuck"

### Sheet: Sheet1
Filtering Step	Remaining Sites (bp)	Remaining Sites (%)
1 - Autosomes	2554066657	80.971
2 - Repeats	1327283576	42.079
3 - Heterozygosity	1326534284	42.055
4 - Coverage	1272151388	40.331
5 - Mappability	1267547030	40.185
