## Supplementary Table S6 for "Chromosome-level genomics and historical museum collections reveal new insights into the population structure and chromosome evolution of waterbuck"

### Sheet: Top_FST_Windows
KEL	Window Start	Window End	FST	Gene	Gene Start	Gene End
21	19400000	19410000	0.770346	MTMR14	19367871	19405298
				MTMR14	19364938	19405298
13	63770000	63780000	0.7599	RTEL1	63751695	63770971
				RTEL1	63751695	63770971
				STMN2	63779896	63782442
				STMN3	63779031	63782442
24	41520000	41530000	0.756076	DTNBP1	41447616	41545690
16	52020000	52030000	0.752172	SSU72	52000797	52025402
				TMEM240	52026923	52032019
13	63780000	63790000	0.741315	STMN1	63780150	63782442
				STMN2	63779896	63782442
				STMN3	63779031	63782442
1	216130000	216140000	0.741171	DIP2A	216095408	216209711
16	52010000	52020000	0.739217	SSU72	52000797	52025402
17	11430000	11440000	0.738583	DDX19A	11426355	11443000
				DDX19A	11426355	11435261
13	63760000	63770000	0.735714	RTEL1	63751695	63770971
				RTEL1	63751695	63770971
16	51980000	51990000	0.729349	FNDC10	51988882	51989559
18	12400000	12410000	0.728888	CCNB1	12403868	12413332
				LOC102187875	12403868	12412700
1	216110000	216120000	0.728795	DIP2A	216095408	216209711
16	51870000	51880000	0.727515	GNB1	51853748	51874075
				ATAD3A	52033287	52049139
				VWA1	52057993	52062044
				VWA1	52057993	52062044
17	11580000	11590000	0.721367	PDPR	11581150	11606721
			0.721367	PDPR	11581150	11606721
21	41230000	41240000	0.721108	CADPS	41141486	41297253
3	41140000	41150000	0.72047	IFT140	41105583	41156242
				TMEM204	41131919	41143175
4	19070000	19080000	0.718694	ADAR	19063515	19082499
				ADAR	19061530	19082499
17	11470000	11480000	0.718567	DDX19B	11453248	11470539
				SLC8A2	63840069	63868370
				SLC8A3	63840069	63868370
3	41130000	41140000	0.716299	IFT140	41105583	41156242
				TMEM204	41131919	41143175
1	53750000	53760000	0.714602	MTMR3	53748736	53763931
				MTMR3	53748736	53765897
				MTMR4	53748736	53765897
				MTMR4	53747308	53765897
1	213690000	213700000	0.714439	MORC3	213689683	213732669
22	47270000	47280000	0.711907	KDM2B	47241857	47279093
				KDM2B	47250933	47279093
16	51890000	51900000	0.711469	NADK	51888828	51897659
2	155840000	155850000	0.708347	IPO8	155825453	155892501
				CAPRIN2	155770690	155810413
				CAPRIN2	155770690	155809871
				LOC101906914	155788590	155789000
17	11460000	11470000	0.705951	DDX19A	11453248	11461421
				DDX19B	11453248	11470539
3	40410000	40420000	0.704764	LOC102183842	40403183	40488426
17	45340000	45350000	0.704524	SLC7A11	45327050	45347124
				SLC7A6	45327050	45346652
14	5470000	5480000	0.70448	DIAPH3	5386478	5484126
16	52000000	52010000	0.703538	SSU72	52000797	52025402
2	155830000	155840000	0.702043	IPO8	155825453	155892501
19	32120000	32130000	0.701635	FBXO22	32095098	32121749
25	37440000	37450000	0.701474	LOC100847151	37429491	37520446
5	117300000	117310000	0.701	KMT2C	117272474	117371476
16	51850000	51860000	0.700975	GNB1	51853748	51874075
13	63600000	63610000	0.70096	DNAJC5	63605670	63608112
1	65210000	65220000	0.699898	ITSN1	65162214	65331055
16	51860000	51870000	0.699273	GNB1	51853748	51874075
3	47180000	47190000	0.699222	ARHGEF4	47175982	47191176
16	30910000	30920000	0.697316	CDC42BPB	30830079	31027426
3	46030000	46040000	0.696921	LOC102186637	45934178	46138058
17	45360000	45370000	0.696802	PRMT7	45359799	45396610
				PRMT7	45359799	45396610
17	58820000	58830000	0.696428	LEUTX	58811832	58821653
16	52610000	52620000	0.695365	SPEN	52596905	52660352
17	58960000	58970000	0.693203	AAGAB	58965437	58966384
3	47170000	47180000	0.69302	ARHGEF4	47175982	47191176
21	19290000	19300000	0.692632	TADA3	19286495	19295112
2	155790000	155800000	0.69221	CAPRIN2	155770690	155810413
				CAPRIN2	155770690	155809871
10	55950000	55960000	0.689308	LOC108634660	55939717	55962520
				ZNF280D	55914488	56012934
				ZNF280D	55913238	56012934
				ZNF280D	55913238	55977601
				ZNF280D	55913238	55977455
1	53770000	53780000	0.689134	HSF5	53768943	53790720
14	5480000	5490000	0.688987	DIAPH3	5386478	5484126
12	84080000	84090000	0.688961	SCAF8	84075133	84161840
1	35490000	35500000	0.688919	ALOX12B	35486745	35506401
				ALOX15B	35486745	35506401
				ALOXE3	35486745	35506401
13	71280000	71290000	0.687884	FYN	71283833	71306367
				LCK	71282927	71306367
				YES1	71283360	71306367
13	63790000	63800000	0.68767	GMEB2	63796776	63807877
3	46100000	46110000	0.686907	LOC102186637	45934178	46138058
17	11440000	11450000	0.6867	DDX19A	11426355	11443000
16	52870000	52880000	0.685997	DDI1	52842654	52874612
				DDI1	52842654	52874612
				DDI2	52836110	52874612
				DDI2	52842153	52874612
22	47390000	47400000	0.685716	PPP1CA	47393493	47396542
				PPP1CB	47393493	47396542
				RAD9A	47387497	47392542
				TBC1D10C	47397931	47402721
16	52620000	52630000	0.685618	SPEN	52596905	52660352
13	63690000	63700000	0.685524	ZBTB46	63694086	63722627
3	169770000	169780000	0.684865	PUM2	169753981	169821042
22	47380000	47390000	0.684408	RAD9A	47387497	47392542
1	210000	220000	0.683641	HELZ	111100	242218
1	200000	210000	0.683489	HELZ	111100	242218
3	45990000	46000000	0.683217	LOC102186637	45934178	46138058
1	12810000	12820000	0.683112	CD7	12818555	12827520
11	85800000	85810000	0.68282	ESRP1	85778697	85825044
				ESRP1	85790907	85825044
				ESRP2	85778539	85825044
24	12300000	12310000	0.682617	CMTR1	12300678	12357957
16	45920000	45930000	0.682312	LDHAL6B	45918717	45920147
17	45800000	45810000	0.682212	TANGO6	45798711	45865865
2	147650000	147660000	0.681833	BTBD11	147647375	147661173
1	65710000	65720000	0.681729	IFNAR1	65691622	65716342
24	18040000	18050000	0.681637	XPO5	18035640	18077547
4	38010000	38020000	0.681245	FNDC7	37991058	38014127
16	43940000	43950000	0.680757	PEX14	43939534	43954053
3	40120000	40130000	0.679589	LOC108633841	40121317	40123373
3	46700000	46710000	0.678545	IMP4	46696785	46700731
17	11450000	11460000	0.677444	DDX19A	11453248	11461421
				DDX19B	11453248	11470539
3	40240000	40250000	0.677004	KCTD17	40231551	40246371
				KCTD17	40228461	40246371
				KCTD17	40229838	40246371
				KCTD5	40230203	40246371
				CLCN7	41181303	41199802
17	24240000	24250000	0.676201	SPG7	24232329	24253476
4	23650000	23660000	0.675842	OTUD7B	23657610	23679372
1	13350000	13360000	0.675407	WDR45B	13347558	13369823
16	52250000	52260000	0.675263	TNFRSF18	52249431	52252104
				TTLL10	52257195	52271962
8	42600000	42610000	0.675209	ZCCHC10	42606091	42619361
13	69650000	69660000	0.674795	PSMF1	69644568	69684160
9	61810000	61820000	0.674347	EHBP1	61770779	61822649
13	56360000	56370000	0.674319	DIP2A	56279087	56400050
				DIP2C	56256723	56400050
16	52240000	52250000	0.674043	TNFRSF18	52249431	52252104
				TNFRSF4	52241876	52244481
17	47070000	47080000	0.673183	LOC510185	47077216	47082481
11	47410000	47420000	0.67318	COPS5	47415811	47432596
					47415811	47430155
2	155800000	155810000	0.673067	CAPRIN2	155770690	155810413
				CAPRIN2	155770690	155809871
9	61800000	61810000	0.672965	EHBP1	61770779	61822649
14	33690000	33700000	0.672783	KATNA1	33677499	33717694
				KATNAL1	33677499	33717694
1	14330000	14340000	0.672305	BPTF	14299242	14364949
1	190000	200000	0.671528	HELZ	111100	242218
13	76670000	76680000	0.671501	RPRD1A	76664702	76694847
				RPRD1A	76664702	76694766
				RPRD1B	76664702	76695508
4	19360000	19370000	0.671084	UBAP2L	19342980	19382215
				UBAP2L	19343714	19382215
				UBAP2L	19349113	19382215
9	94610000	94620000	0.670991	RABGAP1	94527075	94637841
3	40440000	40450000	0.670645	LOC102183842	40403183	40488426

### Sheet: Chr3_Fusion
KEL	Window Start	Window End	FST	Gene	Gene Start	Gene End
3	38430000	38440000	0.577171	PPL	38385692	38432453
3	38440000	38450000	0.626877	UBN1	38435423	38461727
3	38450000	38460000	0.557296	UBN1	38435423	38461727
3	38460000	38470000	0.613552	UBN1	38435423	38461727
3	38470000	38480000	0.605652	GLYR1	38474504	38495224
3	38480000	38490000	0.606918	GLYR1	38474504	38495224
3	38490000	38500000	0.563398	GLYR1	38474504	38495224
3	38500000	38510000	0.63164	ROGDI	38497585	38503056
3	38510000	38520000	0.621106	2012-09-01	38511335	38521150
3	38520000	38530000	0.599763	2012-09-01	38511335	38521150
3	38530000	38540000	0.657389	ZNF500	38537812	38544566
3	38540000	38550000	0.524923	C25H16orf71	38547699	38556151
3	38550000	38560000	0.613668	ANKS3	38559473	38572276
3	38560000	38570000	0.588283	ANKS3	38559473	38572276
3	38570000	38580000	0.622271	ANKS3	38559473	38572276
3	38580000	38590000	0.608768	MGRN1	38587712	38621221
3	38590000	38600000	0.482601	MGRN1	38586362	38621221
3	38600000	38610000	0.488532	MGRN1	38586362	38621221
3	38610000	38620000	0.512703	MGRN1	38587712	38621221
3	38620000	38630000	0.465592	MGRN1	38586362	38621221
3	38630000	38640000	0.339	C25H16orf96	38639744	38674384
3	38640000	38650000	0.468789	C25H16orf96	38639744	38674384
3	38650000	38660000	0.56745	C25H16orf96	38639744	38674384
3	38660000	38670000	0.296017	C25H16orf96	38639744	38674384
3	38670000	38680000	0.432491	C25H16orf96	38639744	38674384
3	38710000	38720000	0.528552	CDIP1	38713085	38714254
3	38720000	38730000	0.510422	HMOX2	38716882	38720268
3	38750000	38760000	0.413115	NMRAL1	38757987	38763546
3	38760000	38770000	0.422906	DNAJA3	38767720	38799375
3	38770000	38780000	0.41771	DNAJA3	38774247	38799375
3	38780000	38790000	0.375683	DNAJA3	38767720	38799375
3	38790000	38800000	0.363302	DNAJA3	38767720	38799375
3	38800000	38810000	0.303599	LOC102188914	38808073	38860486
3	38810000	38820000	0.352223	LOC102188914	38808073	38860486
3	38820000	38830000	0.458749	LOC102188914	38808073	38860486
3	38830000	38840000	0.564751	LOC102188914	38808073	38860486
3	38840000	38850000	0.526698	LOC102188914	38808073	38860486
3	38850000	38860000	0.511657	LOC102188914	38808073	38860486
3	38860000	38870000	0.566788	LOC102188914	38808073	38860486
3	38870000	38880000	0.5204	GLIS2	38871657	38876145
3	38910000	38920000	0.370201	TFAP4	38918661	38930057
3	38920000	38930000	0.619893	TFAP4	38918661	38930057
3	38930000	38940000	0.5024	TFAP4	38918661	38930057
3	38960000	38970000	0.558737	SRL	38967194	38976785
3	38970000	38980000	0.494531	SRL	38967194	38976785
3	39020000	39030000	0.569714	ADCY9	39024577	39033053
3	39030000	39040000	0.473193	ADCY9	39024577	39033053
3	39090000	39100000	0.627536	ADCY9	39094580	39130278
3	39100000	39110000	0.564437	ADCY9	39094580	39130278
3	39110000	39120000	0.611965	ADCY9	39094580	39130278
3	39120000	39130000	0.650533	ADCY9	39094580	39130278
3	39130000	39140000	0.624581	ADCY9	39094580	39130278
3	39350000	39360000	0.380631	TRAP1	39359494	39381181
3	39360000	39370000	0.351455	TRAP1	39359494	39381181
3	39370000	39380000	0.328877	TRAP1	39359494	39381181
3	39380000	39390000	0.415053	DNASE1	39381574	39383855
3	39410000	39420000	0.210132	GTSE1	39413445	39415590
3	39420000	39430000	0.434918	SLX4	39421031	39436788
3	39430000	39440000	0.456897	SLX4	39421031	39436788
3	39450000	39460000	0.433394	NLRC3	39458364	39474271
3	39460000	39470000	0.46088	NLRC3	39458364	39474271
3	39470000	39480000	0.370976	CLUAP1	39478428	39505296
3	39480000	39490000	0.585416	CLUAP1	39478428	39505296
3	39490000	39500000	0.552052	CLUAP1	39478428	39505296
3	39500000	39510000	0.609492	CLUAP1	39478428	39505296
3	39510000	39520000	0.467818	C25H16orf90	39514215	39515579
3	39520000	39530000	0.595748	NAA60	39519585	39524620
3	39550000	39560000	0.454269	ZNF174	39557690	39563150
3	39560000	39570000	0.427173	ZNF174	39557690	39563150
3	39580000	39590000	0.556531	OR2C1	39586767	39587705
3	39620000	39630000	0.570549	LOC102178686	39623055	39628840
3	39630000	39640000	0.388223	SNX17	39635640	39637253
3	39640000	39650000	0.546801	ZNF75A	39643965	39651553
3	39650000	39660000	0.583906	TIGD7	39657212	39658858
3	39660000	39670000	0.522769	LOC108633877	39660076	39660692
3	39670000	39680000	0.390233	ZNF263	39664796	39670316
3	39680000	39690000	0.571379	MEFV	39689885	39701517
3	39690000	39700000	0.365274	MEFV	39689885	39701517
3	39700000	39710000	0.450089	MEFV	39689885	39701517
3	39710000	39720000	0.496061	ZNF200	39709476	39717811
3	39720000	39730000	0.467201	OR1F1E	39726485	39727429
3	39730000	39740000	0.579787	LOC102185624	39738484	39739425
3	39740000	39750000	0.579512	LOC102185624	39745156	39745887
3	39800000	39810000	0.516166	CASP16	39800119	39805223
3	39810000	39820000	0.519312	ZNF205	39819133	39826693
3	39820000	39830000	0.562185	ZNF205	39819133	39826693
3	39840000	39850000	0.297851	ZSCAN10	39845604	39849984
3	39850000	39860000	0.382512	IL32	39852829	39855889
3	39860000	39870000	0.194232	LOC108633902	39868654	39871793
3	39870000	39880000	0.217041	LOC108633902	39868654	39871793
3	39880000	39890000	0.375848	MMP25	39876069	39885350
3	39900000	39910000	0.459723	BICDL2	39907821	39913907
3	39910000	39920000	0.331056	BICDL2	39907821	39913907
3	39920000	39930000	0.323344	CLDN6	39924368	39925033
3	39930000	39940000	0.420085	GREP1	39938124	39950069
3	39940000	39950000	0.434063	GREP1	39938124	39950069
3	39950000	39960000	0.571268	GREP1	39938124	39950069
3	39960000	39970000	0.570079	PAQR4	39966978	39969272
3	39970000	39980000	0.587868	KREMEN2	39971152	39975028
3	39980000	39990000	0.512048	FLYWCH1	39982490	39993791
3	39990000	40000000	0.602663	FLYWCH1	39982490	39993791
3	40010000	40020000	0.617802	FLYWCH2	40017521	40019152
3	40020000	40030000	0.582662	LOC112442547	40023854	40025620
3	40040000	40050000	0.467752	SRRM2	40048080	40062438
3	40050000	40060000	0.482244	SRRM2	40048080	40051166
3	40060000	40070000	0.500376	ELOB	40063251	40067073
3	40070000	40080000	0.504855	PRSS33	40075748	40085206
3	40080000	40090000	0.625844	LOC108633241	40085562	40096938
3	40090000	40100000	0.654035	LOC108633241	40085562	40096938
3	40100000	40110000	0.639605	PRSS21	40106593	40111217
3	40110000	40120000	0.643446	PRSS21	40106593	40111217
3	40120000	40130000	0.679589	LOC108633841	40121317	40123373
3	40130000	40140000	0.619356	LOC102189536	40134425	40136871
3	40140000	40150000	0.322754	ZG16B	40141741	40143504
3	40150000	40160000	0.547228	LOC107131805	40156990	40158072
3	40160000	40170000	0.630601	PRSS22	40165447	40170190
3	40170000	40180000	0.570061	PRSS22	40165447	40170190
3	40210000	40220000	0.571895	PRSS27	40215725	40222886
3	40220000	40230000	0.612053	KCTD17	40228461	40246371
3	40230000	40240000	0.651916	KCTD17	40229838	40246371
3	40240000	40250000	0.677004	KCTD17	40231551	40246371
3	40320000	40330000	0.642279	AMDHD2	40322065	40328582
3	40330000	40340000	0.595043	ATP6V0C	40329338	40334111
3	40340000	40350000	0.657707	TBC1D24	40344036	40349427
3	40360000	40370000	0.615227	NTN3	40369157	40371708
3	40370000	40380000	0.524699	C25H16orf59	40377224	40381134
3	40380000	40390000	0.581853	C25H16orf59	40377224	40381134
3	40390000	40400000	0.606445	CCNF	40384329	40400363
3	40400000	40410000	0.513774	CCNF	40384329	40400363
3	40410000	40420000	0.704764	LOC102183842	40403183	40488426
3	40420000	40430000	0.598089	LOC102183842	40403183	40488426
3	40430000	40440000	0.66393	LOC102183842	40403183	40488426
3	40440000	40450000	0.670645	LOC102183842	40403183	40488426
3	40450000	40460000	0.665386	LOC102183842	40403183	40488426
3	40460000	40470000	0.580499	LOC102183842	40403183	40488426
3	40470000	40480000	0.665506	LOC102183842	40403183	40488426
3	40480000	40490000	0.524637	LOC102183842	40403183	40488426
3	40510000	40520000	0.567863	ABCA3	40514549	40545705
3	40520000	40530000	0.633386	ABCA3	40514549	40545705
3	40530000	40540000	0.570142	ABCA3	40514549	40545705
3	40540000	40550000	0.634683	ABCA3	40514549	40545705
3	40550000	40560000	0.628757	RNPS1	40556312	40561696
3	40560000	40570000	0.643839	ECI1	40563283	40575872
3	40570000	40580000	0.62028	DNASE1	40577517	40579173
3	40580000	40590000	0.645363	E4F1	40580489	40589747
3	40590000	40600000	0.597983	BRICD5	40599948	40601179
3	40600000	40610000	0.558529	BRICD5	40599948	40601179
3	40610000	40620000	0.516333	CASKIN1	40612482	40628918
3	40620000	40630000	0.613865	CASKIN1	40612482	40628918
3	40630000	40640000	0.633142	TRAF7	40631001	40640658
3	40640000	40650000	0.625753	TRAF7	40631001	40640658
3	40650000	40660000	0.556009	RAB26	40656099	40660952
3	40660000	40670000	0.616758	RAB26	40656099	40660952
3	40670000	40680000	0.519755	PKD1	40675267	40712813
3	40680000	40690000	0.593735	PKD1	40675267	40712813
3	40690000	40700000	0.556441	PKD1	40675267	40712813
3	40700000	40710000	0.615054	PKD1	40675267	40712813
3	40710000	40720000	0.53275	PKD1	40675267	40712813
3	40720000	40730000	0.599634	TSC2	40713988	40744022
3	40730000	40740000	0.628462	TSC2	40713988	40744022
3	40740000	40750000	0.544483	NTHL1	40744857	40750182
3	40750000	40760000	0.395832	NTHL1	40744857	40750182
3	40760000	40770000	0.412442	SLC9A3R2	40751701	40762280
3	40780000	40790000	0.527324	ZNF598	40780674	40790758
3	40790000	40800000	0.437654	SYNGR1	40794311	40797159
3	40800000	40810000	0.539388	GFER	40800419	40802163
3	40810000	40820000	0.579657	RNF151	40814271	40818221
3	40820000	40830000	0.508316	NDUFB10	40822335	40824528
3	40830000	40840000	0.544558	RPL3L	40827496	40834136
3	40850000	40860000	0.568869	HS3ST6	40850360	40856284
3	40900000	40910000	0.542076	MEIOB	40906034	40935334
3	40910000	40920000	0.602929	MEIOB	40906034	40935334
3	40920000	40930000	0.620227	MEIOB	40906034	40935334
3	40930000	40940000	0.577927	MEIOB	40906034	40935334
3	40940000	40950000	0.588591	FAHD1	40947720	40948385
3	40950000	40960000	0.571994	HAGH	40951296	40960528
3	40960000	40970000	0.596667	HAGH	40948818	40960528
3	40970000	40980000	0.576561	IGFALS	40971902	40974714
3	40980000	40990000	0.572602	EME2	40987602	40990372
3	40990000	41000000	0.60659	EME2	40987602	40990372
3	41000000	41010000	0.59281	MAPK8IP3	40994667	41038482
3	41010000	41020000	0.612208	MAPK8IP3	40994667	41038482
3	41020000	41030000	0.621513	MAPK8IP3	40994667	41038482
3	41030000	41040000	0.608443	MAPK8IP3	40994667	41038482
3	41040000	41050000	0.64641	HN1L	41044047	41054201
3	41050000	41060000	0.658458	CRAMP1	41058448	41097155
3	41060000	41070000	0.657586	CRAMP1	41058448	41097155
3	41070000	41080000	0.634811	CRAMP1	41058448	41097155
3	41080000	41090000	0.599574	CRAMP1	41058448	41097155
3	41090000	41100000	0.639879	CRAMP1	41058448	41097155
3	41100000	41110000	0.635233	IFT140	41105583	41156242
3	41110000	41120000	0.65002	IFT140	41105583	41156242
3	41120000	41130000	0.583358	IFT140	41105583	41156242
3	41130000	41140000	0.716299	IFT140	41105583	41156242
3	41140000	41150000	0.72047	IFT140	41105583	41156242
3	41150000	41160000	0.656914	IFT140	41105583	41156242
3	41160000	41170000	0.634802	TELO2	41157110	41166134
3	41170000	41180000	0.624267	NTPCR	41170469	41171497
3	41180000	41190000	0.628656	CLCN7	41181303	41199802
3	41190000	41200000	0.676495	CLCN7	41181303	41199802
3	41200000	41210000	0.516577	CCDC154	41202358	41209729
3	41210000	41220000	0.559995	LOC108633912	41210345	41211148
3	41220000	41230000	0.58712	UNK	41223607	41253061
3	41230000	41240000	0.630385	UNK	41223607	41253061
3	41240000	41250000	0.546669	UNK	41223607	41253061
3	41250000	41260000	0.5913	GNPTG	41255324	41265162
3	41260000	41270000	0.483059	BAIAP3	41268569	41277078
3	41270000	41280000	0.543642	BAIAP3	41268569	41277078
3	41280000	41290000	0.419935	UBE2I	41287384	41293694
3	41290000	41300000	0.534261	UBE2I	41287384	41293694
3	41300000	41310000	0.45259	LOC617663	41308985	41313506
3	41310000	41320000	0.421094	LOC617663	41308985	41313506
3	41330000	41340000	0.509835	TPSB2	41334846	41336079
3	41340000	41350000	0.562118	CACNA1G	41345713	41370833
3	41350000	41360000	0.590151	CACNA1G	41345713	41370833
3	41360000	41370000	0.550087	CACNA1G	41345713	41370833
3	41370000	41380000	0.629263	CACNA1G	41345713	41370833
3	41400000	41410000	0.513583	LOC108633901	41401242	41401814
3	45420000	45430000	0.446969	LOC132346709	45422962	45423345
3	45430000	45440000	0.442121	LGSN	45431156	45446995
3	45440000	45450000	0.519161	LGSN	45431156	45446995
3	45690000	45700000	0.423609	OCA2	45699741	45814603
3	45700000	45710000	0.626146	OCA2	45699741	45814603
3	45710000	45720000	0.532436	OCA2	45699741	45814603
3	45720000	45730000	0.552505	OCA2	45699741	45814603
3	45730000	45740000	0.513119	OCA2	45699741	45814603
3	45740000	45750000	0.30891	OCA2	45699741	45814603
3	45750000	45760000	0.486076	OCA2	45699741	45814603
3	45770000	45780000	0.480745	OCA2	45699741	45814603
3	45780000	45790000	0.439192	OCA2	45699741	45814603
3	45790000	45800000	0.492503	OCA2	45699741	45814603
3	45800000	45810000	0.562021	OCA2	45699741	45814603
3	45810000	45820000	0.253779	OCA2	45699741	45814603
3	45930000	45940000	0.599421	LOC102186637	45934178	46138058
3	45940000	45950000	0.665429	LOC102186637	45934178	46138058
3	45950000	45960000	0.558871	LOC102186637	45934178	46138058
3	45960000	45970000	0.611765	LOC102186637	45934178	46138058
3	45970000	45980000	0.573391	LOC102186637	45934178	46138058
3	45980000	45990000	0.572465	LOC102186637	45934178	46138058
3	45990000	46000000	0.683217	LOC102186637	45934178	46138058
3	46000000	46010000	0.668795	LOC102186637	45934178	46138058
3	46010000	46020000	0.611289	LOC102186637	45934178	46138058
3	46020000	46030000	0.560508	LOC102186637	45934178	46138058
3	46030000	46040000	0.696921	LOC102186637	45934178	46138058
3	46040000	46050000	0.594003	LOC102186637	45934178	46138058
3	46050000	46060000	0.620378	LOC102186637	45934178	46138058
3	46060000	46070000	0.618164	LOC102186637	45934178	46138058
3	46070000	46080000	0.65672	LOC102186637	45934178	46138058
3	46080000	46090000	0.511119	LOC102186637	45934178	46138058
3	46090000	46100000	0.547133	LOC102186637	45934178	46138058
3	46100000	46110000	0.686907	LOC102186637	45934178	46138058
3	46110000	46120000	0.535907	LOC102186637	45934178	46138058
3	46120000	46130000	0.652199	LOC102186637	45934178	46138058
3	46130000	46140000	0.589212	LOC102186637	45934178	46138058
3	46280000	46290000	0.59776	NIPA1	46287045	46298306
3	46290000	46300000	0.465367	NIPA1	46287045	46298306
3	46300000	46310000	0.6297	CYFIP1	46300857	46373140
3	46310000	46320000	0.56724	CYFIP1	46300857	46373140
3	46600000	46610000	0.544462	TUBGCP5	46603705	46661333
3	46610000	46620000	0.566658	TUBGCP5	46603705	46661333
3	46620000	46630000	0.516498	TUBGCP5	46603705	46661333
3	46630000	46640000	0.62814	TUBGCP5	46603705	46661333
3	46640000	46650000	0.60541	TUBGCP5	46603705	46661333
3	46650000	46660000	0.441763	TUBGCP5	46603705	46661333
3	46660000	46670000	0.618969	TUBGCP5	46603705	46661333
3	46690000	46700000	0.587296	CCDC115	46693143	46696007
3	46700000	46710000	0.678545	IMP4	46696785	46700731
3	46710000	46720000	0.626745	PTPN18	46711829	46731893
3	46720000	46730000	0.37322	PTPN18	46711829	46731893
3	46730000	46740000	0.603784	PTPN18	46711829	46731893
3	46750000	46760000	0.639127	LOC101903064	46756696	46756953
3	46770000	46780000	0.623603	LOC108633325	46770726	46770908
3	46870000	46880000	0.669403	AMER3	46878384	46880813
3	46880000	46890000	0.570306	AMER3	46878384	46880813
3	47120000	47130000	0.605655	LOC132346924	47122332	47124035
3	47170000	47180000	0.69302	ARHGEF4	47175982	47191176
3	47180000	47190000	0.699222	ARHGEF4	47175982	47191176

### Sheet: Chr6_Fusion
KEL	Window Start	Window End	FST	Gene	Gene Start	Gene End
6	2040000	2050000	0.565281	APELA	2040370	2041783
6	2940000	2950000	0.336552	LOC108638059	2947954	2950008
6	2950000	2960000	0.243243	LOC108638059	2947954	2950008
6	2960000	2970000	0.199899	CHCHD3	2964263	2965660
6	3010000	3020000	0.478311	EIF4B	3013837	3016311
6	3030000	3040000	0.313542	RPS4Y1	3033410	3034201
6	3860000	3870000	0.336113	MARCHF1	3864103	3866686
6	3910000	3920000	0.331985	2001-03-01	3914974	3919524
6	3970000	3980000	0.479335	MARCHF1	3978903	3989830
6	3980000	3990000	0.546382	MARCHF1	3978903	3989830
6	3990000	4000000	0.579126	TMA16	3997498	4018471
6	3990000	4000000	0.579126	TMA16	3997498	4018471
6	4000000	4010000	0.587402	TMA16	3997498	4018471
6	4000000	4010000	0.587402	TMA16	3997498	4018471
6	4010000	4020000	0.531594	TMA16	3997498	4018471
6	4010000	4020000	0.531594	TMA16	3997498	4018471
6	4050000	4060000	0.550672	TKTL2	4058484	4060538
6	4060000	4070000	0.213167	TKTL2	4058484	4060538
6	4290000	4300000	0.305478	NPY5R	4299639	4301009
6	4300000	4310000	0.216556	NPY5R	4299639	4301009
6	4570000	4580000	0.410929	LOC102177135	4570042	4571118
6	4570000	4580000	0.410929	NAF1	4576095	4608938
6	4580000	4590000	0.402951	NAF1	4576095	4608938
6	4590000	4600000	0.290432	NAF1	4576095	4608938
6	4600000	4610000	0.285382	NAF1	4576095	4608938
6	4890000	4900000	0.387689	LYRM7	4895220	4898412
6	4890000	4900000	0.387689	LYRM7	4895220	4898412
6	5120000	5130000	0.304153	LOC132344125	5125738	5127494
6	5440000	5450000	0.509572	CCNA2	5440296	5445663
6	5440000	5450000	0.509572	CCNA2	5440296	5445663
6	5440000	5450000	0.509572	EXOSC9	5447217	5459198
6	5440000	5450000	0.509572	EXOSC9	5447217	5459198
6	5440000	5450000	0.509572	EXOSC9	5446337	5459198
6	5440000	5450000	0.509572	EXOSC9	5446337	5459198
6	5450000	5460000	0.630192	EXOSC9	5447217	5459198
6	5450000	5460000	0.630192	EXOSC9	5447217	5459198
6	5450000	5460000	0.630192	EXOSC9	5446337	5459198
6	5450000	5460000	0.630192	EXOSC9	5446337	5459198

### Sheet: Chr17_Fusion
KEL	Window Start	Window End	FST	Gene	Gene Start	Gene End
17	11100000	11110000	0.402466	VAC14	11103586	11180525
17	11100000	11110000	0.402466	VAC14	11103586	11180525
17	11110000	11120000	0.42972	VAC14	11103586	11180525
17	11110000	11120000	0.42972	VAC14	11103586	11180525
17	11120000	11130000	0.549065	VAC14	11103586	11180525
17	11120000	11130000	0.549065	VAC14	11103586	11180525
17	11130000	11140000	0.477132	VAC14	11103586	11180525
17	11130000	11140000	0.477132	VAC14	11103586	11180525
17	11140000	11150000	0.55861	VAC14	11103586	11180525
17	11140000	11150000	0.55861	VAC14	11103586	11180525
17	11150000	11160000	0.606977	VAC14	11103586	11180525
17	11150000	11160000	0.606977	VAC14	11103586	11180525
17	11160000	11170000	0.45598	VAC14	11103586	11180525
17	11160000	11170000	0.45598	VAC14	11103586	11180525
17	11170000	11180000	0.569245	VAC14	11103586	11180525
17	11170000	11180000	0.569245	VAC14	11103586	11180525
17	11180000	11190000	0.394545	MTSS1	11182124	11199685
17	11180000	11190000	0.394545	MTSS1L	11182124	11199685
17	11180000	11190000	0.394545	VAC14	11103586	11180525
17	11180000	11190000	0.394545	VAC14	11103586	11180525
17	11190000	11200000	0.365117	MTSS1	11182124	11199685
17	11190000	11200000	0.365117	MTSS1L	11182124	11199685
17	11200000	11210000	0.493147	IL34	11203004	11209195
17	11220000	11230000	0.596149	RBM4B	11227337	11228273
17	11270000	11280000	0.283846	SF3B3	11271605	11306735
17	11280000	11290000	0.468438	SF3B3	11271605	11306735
17	11290000	11300000	0.576434	SF3B3	11271605	11306735
17	11300000	11310000	0.620244	SF3B3	11271605	11306735
17	11310000	11320000	0.548956	COG4	11310258	11335732
17	11320000	11330000	0.365484	COG4	11310258	11335732
17	11330000	11340000	0.433025	COG4	11310258	11335732
17	11330000	11340000	0.433025	FUK	11336955	11349231
17	11340000	11350000	0.626688	FUK	11336955	11349231
17	11400000	11410000	0.42874	ST3GAL2	11401950	11414027
17	11410000	11420000	0.365349	ST3GAL2	11401950	11414027
17	11420000	11430000	0.62701	DDX19A	11426355	11443000
17	11420000	11430000	0.62701	DDX19A	11426355	11435261
17	11430000	11440000	0.738583	DDX19A	11426355	11443000
17	11430000	11440000	0.738583	DDX19A	11426355	11435261
17	11440000	11450000	0.6867	DDX19A	11426355	11443000
17	11450000	11460000	0.677444	DDX19A	11453248	11461421
17	11450000	11460000	0.677444	DDX19B	11453248	11470539
17	11460000	11470000	0.705951	DDX19A	11453248	11461421
17	11460000	11470000	0.705951	DDX19B	11453248	11470539
17	11470000	11480000	0.718567	DDX19B	11453248	11470539
17	11480000	11490000	0.461562	AARS	11484248	11501515
17	11490000	11500000	0.302929	AARS	11484248	11501515
17	11500000	11510000	0.488148	AARS	11484248	11501515
17	11500000	11510000	0.488148	EXOSC6	11503105	11503923
17	11500000	11510000	0.488148	LOC108637950	11505878	11510366
17	11510000	11520000	0.475761	LOC108637950	11505878	11510366
17	11520000	11530000	0.624966	LOC102171180	11520915	11532713
17	11530000	11540000	0.484133	LOC102171180	11520915	11532713
17	11560000	11570000	0.55673	LOC102172995	11560426	11562830
17	11580000	11590000	0.721367	PDPR	11581150	11606721
17	11580000	11590000	0.721367	PDPR	11581150	11606721
17	11590000	11600000	0.547127	PDPR	11581150	11606721
17	11590000	11600000	0.547127	PDPR	11581150	11606721
17	11600000	11610000	0.560172	PDPR	11581150	11606721
17	11600000	11610000	0.560172	PDPR	11581150	11606721
17	11750000	11760000	0.329349	ZFAND3	11750196	11750993
17	11780000	11790000	0.372255	LOC132346553	11788636	11788878
17	11780000	11790000	0.372255	RFWD3	11780094	11810230
17	11790000	11800000	0.248201	RFWD3	11780094	11810230
17	11800000	11810000	0.260956	RFWD3	11780094	11810230
17	11810000	11820000	0.227443	RFWD3	11780094	11810230
17	11820000	11830000	0.323278	MLKL	11828759	11842445
17	11830000	11840000	0.318744	MLKL	11828759	11842445
17	11840000	11850000	0.383098	MLKL	11828759	11842445
17	11850000	11860000	0.623096	FA2H	11852663	11904896
17	11860000	11870000	0.606368	FA2H	11852663	11904896
17	11870000	11880000	0.659367	FA2H	11852663	11904896
17	11880000	11890000	0.605053	FA2H	11852663	11904896
17	11890000	11900000	0.645641	FA2H	11852663	11904896
17	11900000	11910000	0.590566	FA2H	11852663	11904896
17	11960000	11970000	0.632002	WDR59	11966348	12043597
17	11970000	11980000	0.503562	WDR59	11966348	12043597
17	11980000	11990000	0.62907	WDR59	11966348	12043597
17	11990000	12000000	0.464138	WDR59	11966348	12043597
17	12000000	12010000	0.324974	WDR59	11966348	12043597
17	12010000	12020000	0.244797	WDR59	11966348	12043597
17	12020000	12030000	0.321504	WDR59	11966348	12043597
17	12030000	12040000	0.3414	WDR59	11966348	12043597
17	12040000	12050000	0.212077	WDR59	11966348	12043597
17	12060000	12070000	0.40998	ZNRF1	12067636	12070620
17	12070000	12080000	0.442672	ZNRF1	12067636	12070620
17	12150000	12160000	0.467141	LDHD	12155993	12159955
17	12190000	12200000	0.519079	ZFP1	12194645	12198283
17	12240000	12250000	0.30455	LOC102173875	12244156	12247294
17	12250000	12260000	0.376965	LOC102174148	12255141	12258397
17	12250000	12260000	0.376965	LOC102176156	12258944	12263002
17	12260000	12270000	0.391294	BCAR1	12264380	12276406
17	12260000	12270000	0.391294	LOC102176156	12258944	12263002
17	12270000	12280000	0.333423	BCAR1	12264380	12276406
17	12310000	12320000	0.602933	CFDP1	12315290	12332542
17	12320000	12330000	0.309527	CFDP1	12315290	12332542
17	12330000	12340000	0.484779	CFDP1	12315290	12332542
17	12400000	12410000	0.357622	HNRNPA1	12409168	12410127
17	12400000	12410000	0.357622	LOC102177976	12409168	12410176
17	12410000	12420000	0.579302	BCNT	12418138	12428289
17	12410000	12420000	0.579302	HNRNPA1	12409168	12410127
17	12410000	12420000	0.579302	LOC102177976	12409168	12410176
17	12420000	12430000	0.540214	BCNT	12418138	12428289
17	12430000	12440000	0.231818	P97BCNT	12439014	12455377
17	12440000	12450000	0.301194	P97BCNT	12439014	12455377
17	12450000	12460000	0.385181	P97BCNT	12439014	12455377
17	12470000	12480000	0.552349	BCNT	12472716	12499691
17	12480000	12490000	0.568871	BCNT	12472716	12499691
17	12490000	12500000	0.567845	BCNT	12472716	12499691
17	12500000	12510000	0.58077	TMEM170A	12509072	12519937
17	12510000	12520000	0.477863	TMEM170A	12509072	12519937
17	12520000	12530000	0.275145	CHST6	12529010	12530197
17	12530000	12540000	0.351942	CHST6	12529010	12530197
17	12540000	12550000	0.434435	TMEM231	12549009	12567996
17	12550000	12560000	0.355554	TMEM231	12549009	12567996
17	12560000	12570000	0.185953	TMEM231	12549009	12567996
17	12570000	12580000	0.384328	GABARAPL2	12572596	12582942
17	12580000	12590000	0.448472	GABARAPL2	12572596	12582942
17	12590000	12600000	0.422209	ADAT1	12596914	12621377
17	12600000	12610000	0.545582	ADAT1	12596914	12621377
17	12610000	12620000	0.558046	ADAT1	12596914	12621377
17	12620000	12630000	0.591992	ADAT1	12596914	12621377
17	12620000	12630000	0.591992	KARS	12625866	12638044
17	12630000	12640000	0.532403	KARS	12625866	12638044
17	12630000	12640000	0.532403	TERF2IP	12639910	12645994
17	12640000	12650000	0.495103	TERF2IP	12639910	12645994
