## Supplementary Table S7 for "Chromosome-level genomics and historical museum collections reveal new insights into the population structure and chromosome evolution of waterbuck"

### Sheet: Sheet1
Chr/Windows	Type	Term	Ref	Input	Expected	FoldEnrichment	Pvalue	FDR
Top 0.1% Windows	Biological Process	negative regulation of t-circle formation (GO:1904430)	2	2	0.01	> 100	1.64e-05	0.0415
Top 0.1% Windows	Biological Process	linoleic acid metabolic process (GO:0043651)	5	3	0.02	> 100	6.5e-07	0.00823
Top 0.1% Windows	Biological Process	hepoxilin biosynthetic process (GO:0051122)	5	3	0.02	> 100	6.5e-07	0.00411
Top 0.1% Windows	Biological Process	lipoxygenase pathway (GO:0019372)	10	3	0.04	73.72	7.68e-06	0.0243
Top 0.1% Windows	Molecular Funciton	linoleate 9S-lipoxygenase activity (GO:1990136)	2	2	0.01	> 100	1.64e-05	0.0183
Top 0.1% Windows	Molecular Funciton	RNA polymerase II C-terminal domain binding (GO:0099122)	9	3	0.04	81.91	5.39e-06	0.0241
Top 0.1% Windows	Molecular Funciton	phosphatidylinositol-3-phosphate phosphatase activity (GO:0004438)	10	3	0.04	73.72	7.68e-06	0.0171
chr3 Fusion	Cellular Component	presynapse	365	9	1.42	6.32	1.3e-05	0.0226
chr6 Fusion	Biological Process	exonucleolytic trimming to generate mature 3'-end of 5.8S rRNA from tricistronic rRNA transcript (SSU-rRNA, 5.8S rRNA, LSU-rRNA)	12	2	0.01	> 100	2.78e-05	0.032
chr6 Fusion	Biological Process	mitochondrial respiratory chain complex III assembly	12	2	0.01	> 100	2.78e-05	0.0271
chr6 Fusion	Biological Process	nuclear mRNA surveillance	10	2	0.01	> 100	1.9e-05	0.0267
chr6 Fusion	Biological Process	nuclear polyadenylation-dependent rRNA catabolic process	8	2	0.01	> 100	1.18e-05	0.0249
chr6 Fusion	Biological Process	TRAMP-dependent tRNA surveillance pathway	8	2	0.01	> 100	1.18e-05	0.0299
chr6 Fusion	Biological Process	U1 snRNA 3'-end processing	4	2	0	> 100	2.53e-06	0.016
chr6 Fusion	Biological Process	U4 snRNA 3'-end processing	9	2	0.01	> 100	1.52e-05	0.024
chr6 Fusion	Biological Process	U5 snRNA 3'-end processing	4	2	0	> 100	2.53e-06	0.0321
chr6 Fusion	Cellular Component	cyclin A2-CDK2 complex	3	2	0	> 100	1.27e-06	0.0022
chr6 Fusion	Cellular Component	nuclear exosome (RNase complex)	13	2	0.01	> 100	3.28e-05	0.0284
chr6 Fusion	Cellular Component	cytoplasmic exosome (RNase complex)	14	2	0.01	> 100	3.83e-05	0.0221
chr6 Fusion	Molecular Function	preribosome binding	7	2	0	> 100	8.85e-06	0.0395
chr17 Fusion	Cellular Component	PAS complex	2	2	0	> 100	1.64e-06	0.00284
